# Ear wound healing in MRL/MpJ mice is associated with gut microbiome composition and is transferable to non-healer mice via microbiome transplantation

**DOI:** 10.1101/2021.02.25.432835

**Authors:** Cassandra Velasco, Christopher Dunn, Cassandra Sturdy, Vladislav Izda, Jake Martin, Alexander Rivas, Jeffrey McNaughton, Matlock A. Jeffries

## Abstract

**Objective:** Adult cartilage has limited repair capacity. MRL/MpJ mice, by contrast, are capable of spontaneously healing ear punctures. This study was undertaken to characterize microbiome differences between healer and nonhealer mice and to evaluate microbiome transplantation as a novel regenerative therapy.

**Methods:** We transplanted C57BL/6J mice with MRL/MpJ cecal contents in mice at weaning and as adults (n=57) and measured earhole closure 4 weeks after a 2.0mm punch and compared to vehicle-transplanted MRL and B6 (n=25) and B6-transplanted MRL (n=20) mice. Sex effects, timing of transplant relative to earpunch, and transgenerational heritability were evaluated. In a subset (n=58), cecal microbiomes were profiled by 16S sequencing and compared to earhole closure rates. Microbial metagenomes were imputed using PICRUSt.

**Results:** Transplantation of B6 mice with MRL microbiota, either in weanlings or adults, improved earhole closure rates. Transplantation prior to ear punch was associated with the greatest earhole closure. Offspring of transplanted mice healed better than controls. Several microbiome clades were correlated with healing, including Firmicutes, Lactobacillales, and Verrucomicrobia. Gram-negative organisms were reduced. Females of all groups tended to heal better than males, female microbiota resembled MRL mice.

**Conclusion:** In this study, we found an association between the microbiome and tissue regeneration in MRL mice and demonstrate that this trait can be transferred to nonhealer mice via microbiome transplantation. We identified several microbiome clades associated with healing. Future studies should evaluate the mechanisms underlying these findings and confirm our results in murine OA.
