## Supplementary Tables for "Ear wound healing in MRL/MpJ mice is associated with gut microbiome composition and is transferable to non-healer mice via microbiome transplantation"

### Sheet: 1 16s primers
Supplementary Table 1: 16s PCR primers
Illumina-recommended 16s amplification primers	F	TCGTCGGCAGCGTCAGATGTGTATAAGAGACAGCCTACGGGNGGCWGCAG
	R	GTCTCGTGGGCTCGGAGATGTGTATAAGAGACAGGACTACHVGGGTATCTAATCC

### Sheet: 2 MRL vs B6 vehicle
Clade	Group	LDA-ES	p-value
k__Bacteria.p__Firmicutes.c__Clostridia.o__Clostridiales	MRL-vehicle	4.32646	0.00077753
k__Bacteria.p__Firmicutes.c__Clostridia.o__Clostridiales.f___Mogibacteriaceae_	MRL-vehicle	2.41919	0.0157143
k__Bacteria.p__Firmicutes.c__Clostridia.o__Clostridiales.f__Lachnospiraceae	MRL-vehicle	3.65288	0.0032759
k__Bacteria.p__Firmicutes.c__Bacilli.o__Lactobacillales.f__Lactobacillaceae.g__Lactobacillus	MRL-vehicle	4.04904	0.00077753
k__Bacteria.p__Firmicutes.c__Bacilli.o__Lactobacillales	MRL-vehicle	4.04924	0.00077753
k__Bacteria.p__Firmicutes.c__Clostridia.o__Clostridiales.f__Ruminococcaceae.g__	MRL-vehicle	2.60483	0.0208626
k__Bacteria.p__Firmicutes.c__Clostridia	MRL-vehicle	4.32646	0.00077753
k__Bacteria.p__Tenericutes.c__Mollicutes.o__RF39	MRL-vehicle	2.93421	0.00113133
k__Bacteria.p__Firmicutes.c__Bacilli.o__Bacillales.f__Staphylococcaceae.g__Staphylococcus	MRL-vehicle	2.77383	0.00077753
k__Bacteria.p__Firmicutes.c__Bacilli.o__Lactobacillales.f__Lactobacillaceae	MRL-vehicle	4.04904	0.00077753
k__Bacteria.p__Firmicutes.c__Bacilli.o__Bacillales.f__Planococcaceae	MRL-vehicle	2.50944	0.000677317
k__Bacteria.p__Firmicutes	MRL-vehicle	4.71048	0.00077753
k__Bacteria.p__Firmicutes.c__Bacilli.o__Lactobacillales.f__Enterococcaceae.g__Enterococcus	MRL-vehicle	3.3398	0.0108964
k__Bacteria.p__Firmicutes.c__Bacilli.o__Bacillales	MRL-vehicle	2.80471	0.00077753
k__Bacteria.p__Firmicutes.c__Bacilli.o__Turicibacterales.f__Turicibacteraceae	MRL-vehicle	4.25942	0.00113133
k__Bacteria.p__Firmicutes.c__Clostridia.o__Clostridiales.f__Peptostreptococcaceae	MRL-vehicle	2.56208	0.000750046
k__Bacteria.p__Firmicutes.c__Bacilli.o__Bacillales.f__Bacillaceae.g__Bacillus	MRL-vehicle	3.63815	0.0255795
k__Bacteria.p__Tenericutes.c__Mollicutes	MRL-vehicle	2.93325	0.00162919
k__Bacteria.p__Firmicutes.c__Clostridia.o__Clostridiales.f__Clostridiaceae.g__SMB53	MRL-vehicle	3.39822	0.000770596
k__Bacteria.p__Firmicutes.c__Clostridia.o__Clostridiales.f__Lachnospiraceae.g__	MRL-vehicle	3.56486	0.00457444
k__Bacteria.p__Firmicutes.c__Clostridia.o__Clostridiales.f__.g__	MRL-vehicle	4.13372	0.00077753
k__Bacteria.p__Firmicutes.c__Bacilli	MRL-vehicle	4.47705	0.00077753
k__Bacteria.p__Firmicutes.c__Bacilli.o__Bacillales.f__Staphylococcaceae	MRL-vehicle	2.7815	0.00077753
k__Bacteria.p__Firmicutes.c__Clostridia.o__Clostridiales.f___Mogibacteriaceae_.g__	MRL-vehicle	2.41919	0.0157143
k__Bacteria.p__Firmicutes.c__Bacilli.o__Turicibacterales.f__Turicibacteraceae.g__Turicibacter	MRL-vehicle	4.25942	0.00113133
k__Bacteria.p__Firmicutes.c__Clostridia.o__Clostridiales.f__Peptostreptococcaceae.g___Clostridium_	MRL-vehicle	3.37256	0.000331066
k__Bacteria.p__Firmicutes.c__Clostridia.o__Clostridiales.f__Peptostreptococcaceae.g__	MRL-vehicle	2.55819	0.000750046
k__Bacteria.p__Firmicutes.c__Clostridia.o__Clostridiales.f__	MRL-vehicle	4.13372	0.00077753
k__Bacteria.p__Tenericutes	MRL-vehicle	2.93325	0.00162919
k__Bacteria.p__Firmicutes.c__Bacilli.o__Turicibacterales	MRL-vehicle	4.25942	0.00113133
k__Bacteria.p__Firmicutes.c__Bacilli.o__Bacillales.f__Planococcaceae.g__	MRL-vehicle	2.50914	0.000677317
k__Bacteria.p__Tenericutes.c__Mollicutes.o__RF39.f__.g__	MRL-vehicle	2.93421	0.00113133
k__Bacteria.p__Firmicutes.c__Bacilli.o__Lactobacillales.f__Enterococcaceae	MRL-vehicle	3.34936	0.0108964
k__Bacteria.p__Tenericutes.c__Mollicutes.o__RF39.f__	MRL-vehicle	2.93421	0.00113133
k__Bacteria.p__Firmicutes.c__Bacilli.o__Bacillales.f__Staphylococcaceae.g__Jeotgalicoccus	MRL-vehicle	2.78867	0.00850904
k__Bacteria.p__Firmicutes.c__Bacilli.o__Bacillales.f__Bacillaceae	MRL-vehicle	3.41609	0.018486
k__Bacteria.p__Bacteroidetes.c__Bacteroidia.o__Bacteroidales.f__Rikenellaceae.g__	B6-vehicle	2.94967	0.000710076
k__Bacteria.p__Verrucomicrobia.c__Verrucomicrobiae.o__Verrucomicrobiales.f__Verrucomicrobiaceae	B6-vehicle	4.46806	0.00077753
k__Bacteria.p__Verrucomicrobia.c__Verrucomicrobiae	B6-vehicle	4.46806	0.00077753
k__Bacteria.p__Actinobacteria.c__Coriobacteriia	B6-vehicle	4.26429	0.00077753
k__Bacteria.p__Proteobacteria.c__Betaproteobacteria.o__Burkholderiales.f__Alcaligenaceae	B6-vehicle	3.31103	0.000770596
k__Bacteria.p__Verrucomicrobia	B6-vehicle	4.46806	0.00077753
k__Bacteria.p__Actinobacteria	B6-vehicle	4.26414	0.00077753
k__Bacteria.p__Proteobacteria	B6-vehicle	3.31081	0.00077753
k__Bacteria.p__Proteobacteria.c__Betaproteobacteria.o__Burkholderiales	B6-vehicle	3.31087	0.000770596
k__Bacteria.p__Bacteroidetes.c__Bacteroidia.o__Bacteroidales.f__Rikenellaceae	B6-vehicle	2.94967	0.000710076
k__Bacteria.p__Proteobacteria.c__Betaproteobacteria	B6-vehicle	3.31087	0.000770596
k__Bacteria.p__Firmicutes.c__Clostridia.o__Clostridiales.f__Christensenellaceae	B6-vehicle	2.97341	0.000331066
k__Bacteria.p__Bacteroidetes.c__Bacteroidia.o__Bacteroidales.f__Bacteroidaceae	B6-vehicle	2.57105	0.000559241
k__Bacteria.p__Actinobacteria.c__Coriobacteriia.o__Coriobacteriales.f__Coriobacteriaceae	B6-vehicle	4.26429	0.00077753
k__Bacteria.p__Proteobacteria.c__Betaproteobacteria.o__Burkholderiales.f__Alcaligenaceae.g__Sutterella	B6-vehicle	3.31103	0.000770596
k__Bacteria.p__Verrucomicrobia.c__Verrucomicrobiae.o__Verrucomicrobiales.f__Verrucomicrobiaceae.g__Akkermansia	B6-vehicle	4.46806	0.00077753
k__Bacteria.p__Actinobacteria.c__Coriobacteriia.o__Coriobacteriales	B6-vehicle	4.26429	0.00077753
k__Bacteria.p__Verrucomicrobia.c__Verrucomicrobiae.o__Verrucomicrobiales	B6-vehicle	4.46806	0.00077753
k__Bacteria.p__Actinobacteria.c__Coriobacteriia.o__Coriobacteriales.f__Coriobacteriaceae.g__	B6-vehicle	4.28234	0.00077753
k__Bacteria.p__Bacteroidetes.c__Bacteroidia.o__Bacteroidales.f__Bacteroidaceae.g__Bacteroides	B6-vehicle	2.57105	0.000559241
k__Bacteria.p__Firmicutes.c__Clostridia.o__Clostridiales.f__Christensenellaceae.g__	B6-vehicle	2.97349	0.000331066

### Sheet: 3 MRL-trans B6 vs B6-vehicle
Clade	Group	LDA-ES	p-value
k__Bacteria.p__Firmicutes.c__Bacilli.o__Lactobacillales.f__Lactobacillaceae.g__Lactobacillus	MRL-transplanted B6	3.8852	0.00232209
k__Bacteria.p__Firmicutes.c__Bacilli.o__Lactobacillales.f__Lactobacillaceae	MRL-transplanted B6	3.8852	0.00232209
k__Bacteria.p__Firmicutes.c__Bacilli.o__Lactobacillales	MRL-transplanted B6	3.88514	0.00232209
k__Bacteria.p__Firmicutes.c__Clostridia.o__Clostridiales.f__Ruminococcaceae.g__	MRL-transplanted B6	2.54923	0.0459994
k__Bacteria.p__Firmicutes.c__Clostridia.o__Clostridiales.f__Dehalobacteriaceae.g__Dehalobacterium	MRL-transplanted B6	2.38029	0.0459994
k__Bacteria.p__Firmicutes.c__Clostridia.o__Clostridiales.f__Dehalobacteriaceae	MRL-transplanted B6	2.38029	0.0459994
k__Bacteria.p__Verrucomicrobia.c__Verrucomicrobiae.o__Verrucomicrobiales.f__Verrucomicrobiaceae	B6-vehicle	4.23194	0.00077753
k__Bacteria.p__Verrucomicrobia.c__Verrucomicrobiae	B6-vehicle	4.23194	0.00077753
k__Bacteria.p__Verrucomicrobia	B6-vehicle	4.23194	0.00077753
k__Bacteria.p__Verrucomicrobia.c__Verrucomicrobiae.o__Verrucomicrobiales.f__Verrucomicrobiaceae.g__Akkermansia	B6-vehicle	4.23194	0.00077753
k__Bacteria.p__Verrucomicrobia.c__Verrucomicrobiae.o__Verrucomicrobiales	B6-vehicle	4.23194	0.00077753
k__Bacteria.p__Firmicutes.c__Bacilli.o__Turicibacterales.f__Turicibacteraceae	B6-vehicle	3.76933	0.00865154
k__Bacteria.p__Firmicutes.c__Bacilli.o__Turicibacterales.f__Turicibacteraceae.g__Turicibacter	B6-vehicle	3.76933	0.00865154
k__Bacteria.p__Firmicutes.c__Bacilli.o__Turicibacterales	B6-vehicle	3.76933	0.00865154
k__Bacteria.p__Proteobacteria.c__Alphaproteobacteria.o__Rickettsiales.f__mitochondria	B6-vehicle	3.39973	0.0272785
k__Bacteria.p__Proteobacteria.c__Alphaproteobacteria.o__Rickettsiales.f__mitochondria.g__Nelumbo	B6-vehicle	3.35508	0.0272785
k__Bacteria.p__Proteobacteria.c__Alphaproteobacteria.o__Rickettsiales	B6-vehicle	3.27306	0.0272785
k__Bacteria.p__Firmicutes.c__Erysipelotrichi.o__Erysipelotrichales.f__Erysipelotrichaceae.g__	B6-vehicle	2.12178	0.0459994

### Sheet: 4 B6-trans MRL vs MRL-vehicle
Clade	Group	LDA-ES	p-value
k__Bacteria.p__Actinobacteria	B6-transplanted MRL	3.07457	0.0356919
k__Bacteria.p__Actinobacteria.c__Actinobacteria	B6-transplanted MRL	3.20076	0.000770596
k__Bacteria.p__Actinobacteria.c__Actinobacteria.o__Bifidobacteriales	B6-transplanted MRL	3.20261	0.000331066
k__Bacteria.p__Actinobacteria.c__Actinobacteria.o__Bifidobacteriales.f__Bifidobacteriaceae	B6-transplanted MRL	3.20261	0.000331066
k__Bacteria.p__Actinobacteria.c__Actinobacteria.o__Bifidobacteriales.f__Bifidobacteriaceae.g__Bifidobacterium	B6-transplanted MRL	3.20261	0.000331066
k__Bacteria.p__Bacteroidetes	B6-transplanted MRL	4.07155	0.00232209
k__Bacteria.p__Bacteroidetes.c__Bacteroidia	B6-transplanted MRL	4.07155	0.00232209
k__Bacteria.p__Bacteroidetes.c__Bacteroidia.o__Bacteroidales	B6-transplanted MRL	4.07155	0.00232209
k__Bacteria.p__Bacteroidetes.c__Bacteroidia.o__Bacteroidales.f__Bacteroidaceae	B6-transplanted MRL	2.80078	0.000559241
k__Bacteria.p__Bacteroidetes.c__Bacteroidia.o__Bacteroidales.f__Bacteroidaceae.g__Bacteroides	B6-transplanted MRL	2.80078	0.000559241
k__Bacteria.p__Bacteroidetes.c__Bacteroidia.o__Bacteroidales.f__Rikenellaceae	B6-transplanted MRL	3.42847	0.000710076
k__Bacteria.p__Bacteroidetes.c__Bacteroidia.o__Bacteroidales.f__Rikenellaceae.g__	B6-transplanted MRL	3.42847	0.000710076
k__Bacteria.p__Bacteroidetes.c__Bacteroidia.o__Bacteroidales.f__S24_7	B6-transplanted MRL	3.92875	0.0157143
k__Bacteria.p__Bacteroidetes.c__Bacteroidia.o__Bacteroidales.f__S24_7.g__	B6-transplanted MRL	3.92875	0.0157143
k__Bacteria.p__Firmicutes	MRL-vehicle	4.56293	0.00077753
k__Bacteria.p__Firmicutes.c__Bacilli	MRL-vehicle	3.98705	0.00632295
k__Bacteria.p__Firmicutes.c__Bacilli.o__Bacillales	MRL-vehicle	2.81126	0.000710076
k__Bacteria.p__Firmicutes.c__Bacilli.o__Bacillales.f__Bacillaceae	MRL-vehicle	2.31429	0.00377634
k__Bacteria.p__Firmicutes.c__Bacilli.o__Bacillales.f__Bacillaceae.g__Bacillus	MRL-vehicle	2.02653	0.0106564
k__Bacteria.p__Firmicutes.c__Bacilli.o__Bacillales.f__Staphylococcaceae	MRL-vehicle	2.78747	0.000710076
k__Bacteria.p__Firmicutes.c__Bacilli.o__Bacillales.f__Staphylococcaceae.g__Jeotgalicoccus	MRL-vehicle	2.04681	0.00295178
k__Bacteria.p__Firmicutes.c__Bacilli.o__Bacillales.f__Staphylococcaceae.g__Staphylococcus	MRL-vehicle	2.7794	0.000710076
k__Bacteria.p__Firmicutes.c__Bacilli.o__Lactobacillales.f__Aerococcaceae	MRL-vehicle	2.58583	0.0272785
k__Bacteria.p__Firmicutes.c__Bacilli.o__Lactobacillales.f__Leuconostocaceae	MRL-vehicle	3.15683	0.0255795
k__Bacteria.p__Firmicutes.c__Bacilli.o__Lactobacillales.f__Streptococcaceae	MRL-vehicle	2.76505	0.0310325
k__Bacteria.p__Firmicutes.c__Bacilli.o__Lactobacillales.f__Streptococcaceae.g__Streptococcus	MRL-vehicle	2.76505	0.0310325
k__Bacteria.p__Firmicutes.c__Bacilli.o__Turicibacterales	MRL-vehicle	3.98296	0.0274232
k__Bacteria.p__Firmicutes.c__Bacilli.o__Turicibacterales.f__Turicibacteraceae	MRL-vehicle	3.98296	0.0274232
k__Bacteria.p__Firmicutes.c__Bacilli.o__Turicibacterales.f__Turicibacteraceae.g__Turicibacter	MRL-vehicle	3.98296	0.0274232
k__Bacteria.p__Firmicutes.c__Clostridia	MRL-vehicle	4.42417	0.00077753
k__Bacteria.p__Firmicutes.c__Clostridia.o__	MRL-vehicle	3.30984	0.0272785
k__Bacteria.p__Firmicutes.c__Clostridia.o__.f__	MRL-vehicle	3.32755	0.0272785
k__Bacteria.p__Firmicutes.c__Clostridia.o__.f__.g__	MRL-vehicle	3.32769	0.0272785
k__Bacteria.p__Firmicutes.c__Clostridia.o__Clostridiales	MRL-vehicle	4.42417	0.00077753
k__Bacteria.p__Firmicutes.c__Clostridia.o__Clostridiales.f__	MRL-vehicle	4.06941	0.00077753
k__Bacteria.p__Firmicutes.c__Clostridia.o__Clostridiales.f__.g__	MRL-vehicle	4.06941	0.00077753
k__Bacteria.p__Firmicutes.c__Clostridia.o__Clostridiales.f__Clostridiaceae	MRL-vehicle	3.89606	0.00077753
k__Bacteria.p__Firmicutes.c__Clostridia.o__Clostridiales.f__Clostridiaceae.g__	MRL-vehicle	3.70019	0.00077753
k__Bacteria.p__Firmicutes.c__Clostridia.o__Clostridiales.f__Clostridiaceae.g__02d06	MRL-vehicle	3.07468	0.000331066
k__Bacteria.p__Firmicutes.c__Clostridia.o__Clostridiales.f__Clostridiaceae.g__SMB53	MRL-vehicle	3.44524	0.000451095
k__Bacteria.p__Firmicutes.c__Clostridia.o__Clostridiales.f__Dehalobacteriaceae	B6-transplanted MRL	2.10857	0.0459994
k__Bacteria.p__Firmicutes.c__Clostridia.o__Clostridiales.f__Dehalobacteriaceae.g__Dehalobacterium	B6-transplanted MRL	2.10857	0.0459994
k__Bacteria.p__Firmicutes.c__Clostridia.o__Clostridiales.f__Lachnospiraceae	MRL-vehicle	3.64012	0.00113133
k__Bacteria.p__Firmicutes.c__Clostridia.o__Clostridiales.f__Lachnospiraceae.g__	MRL-vehicle	3.49372	0.00162919
k__Bacteria.p__Firmicutes.c__Clostridia.o__Clostridiales.f__Lachnospiraceae.g___Ruminococcus_	MRL-vehicle	3.13137	0.00113133
k__Bacteria.p__Firmicutes.c__Clostridia.o__Clostridiales.f__Peptostreptococcaceae	MRL-vehicle	2.6026	0.000451095
k__Bacteria.p__Firmicutes.c__Clostridia.o__Clostridiales.f__Peptostreptococcaceae.g__	MRL-vehicle	2.59849	0.000451095
k__Bacteria.p__Firmicutes.c__Clostridia.o__Clostridiales.f__Peptostreptococcaceae.g___Clostridium_	MRL-vehicle	2.5659	0.000331066
k__Bacteria.p__Firmicutes.c__Clostridia.o__Clostridiales.f__Ruminococcaceae	MRL-vehicle	3.37392	0.0459994
k__Bacteria.p__Firmicutes.c__Clostridia.o__Clostridiales.f__Ruminococcaceae.g__	B6-transplanted MRL	2.60056	0.0459994
k__Bacteria.p__Firmicutes.c__Clostridia.o__Clostridiales.f__Ruminococcaceae.g__Oscillospira	MRL-vehicle	3.43396	0.0157143
k__Bacteria.p__Firmicutes.c__Erysipelotrichi	MRL-vehicle	2.47076	0.0032759
k__Bacteria.p__Firmicutes.c__Erysipelotrichi.o__Erysipelotrichales	MRL-vehicle	2.47076	0.0032759
k__Bacteria.p__Firmicutes.c__Erysipelotrichi.o__Erysipelotrichales.f__Erysipelotrichaceae	MRL-vehicle	2.47076	0.0032759
k__Bacteria.p__Firmicutes.c__Erysipelotrichi.o__Erysipelotrichales.f__Erysipelotrichaceae.g__	MRL-vehicle	2.45105	0.0032759
k__Bacteria.p__Proteobacteria	B6-transplanted MRL	2.77222	0.00077753
k__Bacteria.p__Proteobacteria.c__Alphaproteobacteria	MRL-vehicle	3.06601	0.0272785
k__Bacteria.p__Proteobacteria.c__Alphaproteobacteria.o__Rhizobiales	MRL-vehicle	3.14449	0.0272785
k__Bacteria.p__Proteobacteria.c__Betaproteobacteria	B6-transplanted MRL	2.77291	0.000770596
k__Bacteria.p__Proteobacteria.c__Betaproteobacteria.o__Burkholderiales	B6-transplanted MRL	2.77291	0.000770596
k__Bacteria.p__Proteobacteria.c__Betaproteobacteria.o__Burkholderiales.f__Alcaligenaceae	B6-transplanted MRL	2.77368	0.000770596
k__Bacteria.p__Proteobacteria.c__Betaproteobacteria.o__Burkholderiales.f__Alcaligenaceae.g__Sutterella	B6-transplanted MRL	2.77368	0.000770596
k__Bacteria.p__Verrucomicrobia	B6-transplanted MRL	4.37398	0.00077753
k__Bacteria.p__Verrucomicrobia.c__Verrucomicrobiae	B6-transplanted MRL	4.37398	0.00077753
k__Bacteria.p__Verrucomicrobia.c__Verrucomicrobiae.o__Verrucomicrobiales	B6-transplanted MRL	4.37398	0.00077753
k__Bacteria.p__Verrucomicrobia.c__Verrucomicrobiae.o__Verrucomicrobiales.f__Verrucomicrobiaceae	B6-transplanted MRL	4.37398	0.00077753
k__Bacteria.p__Verrucomicrobia.c__Verrucomicrobiae.o__Verrucomicrobiales.f__Verrucomicrobiaceae.g__Akkermansia	B6-transplanted MRL	4.37398	0.00077753

### Sheet: 5 Progeny vs B6-vehicle
Clade	Group	LDA-ES	p-value
k__Bacteria.p__Actinobacteria	Vehicle	4.15373	8.52e-05
k__Bacteria.p__Actinobacteria.c__Actinobacteria	Progeny	3.518	5.17e-05
k__Bacteria.p__Actinobacteria.c__Actinobacteria.o__Bifidobacteriales	Progeny	3.51776	4.35e-05
k__Bacteria.p__Actinobacteria.c__Actinobacteria.o__Bifidobacteriales.f__Bifidobacteriaceae	Progeny	3.51776	4.35e-05
k__Bacteria.p__Actinobacteria.c__Actinobacteria.o__Bifidobacteriales.f__Bifidobacteriaceae.g__Bifidobacterium	Progeny	3.51776	4.35e-05
k__Bacteria.p__Actinobacteria.c__Coriobacteriia	Vehicle	4.24408	5.45e-05
k__Bacteria.p__Actinobacteria.c__Coriobacteriia.o__Coriobacteriales	Vehicle	4.24408	5.45e-05
k__Bacteria.p__Actinobacteria.c__Coriobacteriia.o__Coriobacteriales.f__Coriobacteriaceae	Vehicle	4.24408	5.45e-05
k__Bacteria.p__Actinobacteria.c__Coriobacteriia.o__Coriobacteriales.f__Coriobacteriaceae.g__	Vehicle	4.27126	5.45e-05
k__Bacteria.p__Actinobacteria.c__Coriobacteriia.o__Coriobacteriales.f__Coriobacteriaceae.g__Adlercreutzia	Progeny	3.05459	0.0108103
k__Bacteria.p__Bacteroidetes.c__Bacteroidia.o__Bacteroidales.f__	Vehicle	2.90445	0.00556164
k__Bacteria.p__Bacteroidetes.c__Bacteroidia.o__Bacteroidales.f__.g__	Vehicle	2.87976	0.00556164
k__Bacteria.p__Bacteroidetes.c__Bacteroidia.o__Bacteroidales.f__Bacteroidaceae	Progeny	3.60202	0.000131753
k__Bacteria.p__Bacteroidetes.c__Bacteroidia.o__Bacteroidales.f__Bacteroidaceae.g__Bacteroides	Progeny	3.60202	0.000131753
k__Bacteria.p__Bacteroidetes.c__Bacteroidia.o__Bacteroidales.f__Rikenellaceae	Progeny	3.18506	0.00247266
k__Bacteria.p__Bacteroidetes.c__Bacteroidia.o__Bacteroidales.f__Rikenellaceae.g__	Progeny	3.18506	0.00247266
k__Bacteria.p__Bacteroidetes.c__Bacteroidia.o__Bacteroidales.f__S24_7	Vehicle	3.25126	0.0336721
k__Bacteria.p__Bacteroidetes.c__Bacteroidia.o__Bacteroidales.f__S24_7.g__	Vehicle	3.25126	0.0336721
k__Bacteria.p__Firmicutes	Progeny	4.22645	0.00294359
k__Bacteria.p__Firmicutes.c__Bacilli	Progeny	4.03346	0.00793152
k__Bacteria.p__Firmicutes.c__Bacilli.o__Bacillales.f__Staphylococcaceae.g__Staphylococcus	Vehicle	2.28482	0.0487578
k__Bacteria.p__Firmicutes.c__Bacilli.o__Turicibacterales	Progeny	4.07501	0.00207163
k__Bacteria.p__Firmicutes.c__Bacilli.o__Turicibacterales.f__Turicibacteraceae	Progeny	4.07501	0.00207163
k__Bacteria.p__Firmicutes.c__Bacilli.o__Turicibacterales.f__Turicibacteraceae.g__Turicibacter	Progeny	4.07501	0.00207163
k__Bacteria.p__Firmicutes.c__Clostridia	Progeny	3.76145	0.0436144
k__Bacteria.p__Firmicutes.c__Clostridia.o__Clostridiales	Progeny	3.76143	0.0436144
k__Bacteria.p__Firmicutes.c__Clostridia.o__Clostridiales.f__	Progeny	3.3504	0.0224142
k__Bacteria.p__Firmicutes.c__Clostridia.o__Clostridiales.f__.g__	Progeny	3.3504	0.0224142
k__Bacteria.p__Firmicutes.c__Clostridia.o__Clostridiales.f___Mogibacteriaceae_	Progeny	2.05595	8.52e-05
k__Bacteria.p__Firmicutes.c__Clostridia.o__Clostridiales.f___Mogibacteriaceae_.g__	Progeny	2.05595	8.52e-05
k__Bacteria.p__Firmicutes.c__Clostridia.o__Clostridiales.f__Christensenellaceae	Vehicle	2.16593	5.8e-07
k__Bacteria.p__Firmicutes.c__Clostridia.o__Clostridiales.f__Christensenellaceae.g__	Vehicle	2.16638	5.8e-07
k__Bacteria.p__Firmicutes.c__Clostridia.o__Clostridiales.f__Clostridiaceae.g__Clostridium	Progeny	2.56502	0.00294359
k__Bacteria.p__Firmicutes.c__Clostridia.o__Clostridiales.f__Dehalobacteriaceae	Progeny	2.46711	0.00676756
k__Bacteria.p__Firmicutes.c__Clostridia.o__Clostridiales.f__Dehalobacteriaceae.g__Dehalobacterium	Progeny	2.46711	0.00676756
k__Bacteria.p__Firmicutes.c__Clostridia.o__Clostridiales.f__Lachnospiraceae.g__Anaerostipes	Vehicle	2.77444	0.00109871
k__Bacteria.p__Firmicutes.c__Clostridia.o__Clostridiales.f__Lachnospiraceae.g__Blautia	Progeny	2.37926	0.0383702
k__Bacteria.p__Firmicutes.c__Clostridia.o__Clostridiales.f__Lachnospiraceae.g__Dorea	Progeny	2.18185	8.52e-05
k__Bacteria.p__Firmicutes.c__Clostridia.o__Clostridiales.f__Lachnospiraceae.g__Roseburia	Vehicle	3.33572	0.00556164
k__Bacteria.p__Firmicutes.c__Erysipelotrichi	Progeny	2.43519	0.0436144
k__Bacteria.p__Firmicutes.c__Erysipelotrichi.o__Erysipelotrichales	Progeny	2.43519	0.0436144
k__Bacteria.p__Firmicutes.c__Erysipelotrichi.o__Erysipelotrichales.f__Erysipelotrichaceae	Progeny	2.43519	0.0436144
k__Bacteria.p__Firmicutes.c__Erysipelotrichi.o__Erysipelotrichales.f__Erysipelotrichaceae.g__	Progeny	2.45989	0.0383702
k__Bacteria.p__Firmicutes.c__Erysipelotrichi.o__Erysipelotrichales.f__Erysipelotrichaceae.g__Clostridium	Progeny	2.84735	0.0238055
k__Bacteria.p__Tenericutes	Progeny	2.50499	0.000248442
k__Bacteria.p__Tenericutes.c__Mollicutes	Progeny	2.50499	0.000248442
k__Bacteria.p__Tenericutes.c__Mollicutes.o__RF39	Progeny	2.46203	0.000374171
k__Bacteria.p__Tenericutes.c__Mollicutes.o__RF39.f__	Progeny	2.46203	0.000374171
k__Bacteria.p__Tenericutes.c__Mollicutes.o__RF39.f__.g__	Progeny	2.46203	0.000374171
k__Bacteria.p__Verrucomicrobia	Vehicle	3.84358	0.0383702
k__Bacteria.p__Verrucomicrobia.c__Verrucomicrobiae	Vehicle	3.84358	0.0383702
k__Bacteria.p__Verrucomicrobia.c__Verrucomicrobiae.o__Verrucomicrobiales	Vehicle	3.84358	0.0383702
k__Bacteria.p__Verrucomicrobia.c__Verrucomicrobiae.o__Verrucomicrobiales.f__Verrucomicrobiaceae	Vehicle	3.84358	0.0383702
k__Bacteria.p__Verrucomicrobia.c__Verrucomicrobiae.o__Verrucomicrobiales.f__Verrucomicrobiaceae.g__Akkermansia	Vehicle	3.84358	0.0383702

### Sheet: 6 Earhole correlations with 16s
Clade	Pearson	RSq	P value
k__Bacteria|p__Firmicutes	0.764386	0.584286	5.76755e-08
k__Bacteria|p__Firmicutes|c__Clostridia|o__Clostridiales|f__	0.719703	0.517973	7.54144e-07
k__Bacteria|p__Verrucomicrobia	-0.7056	0.497871	1.53766e-06
k__Bacteria|p__Verrucomicrobia|c__Verrucomicrobiae	-0.7056	0.497871	1.53766e-06
k__Bacteria|p__Verrucomicrobia|c__Verrucomicrobiae|o__Verrucomicrobiales	-0.7056	0.497871	1.53766e-06
k__Bacteria|p__Verrucomicrobia|c__Verrucomicrobiae|o__Verrucomicrobiales|f__Verrucomicrobiaceae	-0.7056	0.497871	1.53766e-06
k__Bacteria|p__Verrucomicrobia|c__Verrucomicrobiae|o__Verrucomicrobiales|f__Verrucomicrobiaceae|g__Akkermansia	-0.7056	0.497871	1.53766e-06
k__Bacteria|p__Firmicutes|c__Bacilli	0.702447	0.493432	1.79306e-06
k__Bacteria|p__Firmicutes|c__Clostridia|o__Clostridiales|f__Lachnospiraceae|g__	0.668044	0.446282	8.51515e-06
k__Bacteria|p__Firmicutes|c__Clostridia|o__Clostridiales	0.666884	0.444734	8.94298e-06
k__Bacteria|p__Firmicutes|c__Clostridia	0.666879	0.444727	8.94489e-06
k__Bacteria|p__Firmicutes|c__Clostridia|o__Clostridiales|f__Clostridiaceae|g__SMB53	0.599529	0.359435	0.000111516
k__Bacteria|p__Proteobacteria	-0.586348	0.343804	0.000171297
k__Bacteria|p__Proteobacteria|c__Betaproteobacteria	-0.58626	0.3437	0.00017178
k__Bacteria|p__Proteobacteria|c__Betaproteobacteria|o__Burkholderiales	-0.58626	0.3437	0.00017178
k__Bacteria|p__Proteobacteria|c__Betaproteobacteria|o__Burkholderiales|f__Alcaligenaceae	-0.586247	0.343685	0.000171848
k__Bacteria|p__Proteobacteria|c__Betaproteobacteria|o__Burkholderiales|f__Alcaligenaceae|g__Sutterella	-0.586247	0.343685	0.000171848
k__Bacteria|p__Firmicutes|c__Clostridia|o__Clostridiales|f__Peptostreptococcaceae	0.561936	0.315772	0.00036187
k__Bacteria|p__Firmicutes|c__Bacilli|o__Lactobacillales	0.547812	0.300097	0.000543578
k__Bacteria|p__Firmicutes|c__Bacilli|o__Lactobacillales|f__Lactobacillaceae	0.547754	0.300034	0.000544463
k__Bacteria|p__Firmicutes|c__Bacilli|o__Lactobacillales|f__Lactobacillaceae|g__Lactobacillus	0.547753	0.300033	0.000544479
k__Bacteria|p__Firmicutes|c__Clostridia|o__Clostridiales|f__Peptostreptococcaceae|g__[Clostridium]	0.49285	0.242901	0.00225923
k__Bacteria|p__Firmicutes|c__Clostridia|o__Clostridiales|f__Christensenellaceae	-0.490338	0.240431	0.00239802
k__Bacteria|p__Firmicutes|c__Clostridia|o__Clostridiales|f__Lachnospiraceae	0.483384	0.23366	0.00282179
k__Bacteria|p__Firmicutes|c__Bacilli|o__Turicibacterales	0.482082	0.232403	0.00290798
k__Bacteria|p__Firmicutes|c__Bacilli|o__Turicibacterales|f__Turicibacteraceae	0.482082	0.232403	0.00290798
k__Bacteria|p__Firmicutes|c__Bacilli|o__Turicibacterales|f__Turicibacteraceae|g__Turicibacter	0.482082	0.232403	0.00290798
k__Bacteria|p__Firmicutes|c__Bacilli|o__Lactobacillales|f__Enterococcaceae	0.467243	0.218316	0.00406475
k__Bacteria|p__Firmicutes|c__Bacilli|o__Lactobacillales|f__Enterococcaceae|g__Enterococcus	0.467243	0.218316	0.00406475
k__Bacteria|p__Actinobacteria	-0.423267	0.179155	0.0101069
k__Bacteria|p__Proteobacteria|c__Alphaproteobacteria|o__Rickettsiales|f__mitochondria|g__Nelumbo	-0.409739	0.167886	0.0130752
k__Bacteria|p__Proteobacteria|c__Alphaproteobacteria|o__Rickettsiales	-0.407117	0.165745	0.0137282
k__Bacteria|p__Proteobacteria|c__Alphaproteobacteria|o__Rickettsiales|f__mitochondria	-0.407117	0.165745	0.0137282
k__Bacteria|p__Firmicutes|c__Bacilli|o__Bacillales|f__Bacillaceae|g__Oceanobacillus	0.393372	0.154742	0.0176196
k__Bacteria|p__Firmicutes|c__Bacilli|o__Bacillales|f__	0.393372	0.154742	0.0176196
k__Bacteria|p__Actinobacteria|c__Actinobacteria|o__Actinomycetales|f__Microbacteriaceae	0.364119	0.132583	0.0290231
k__Bacteria|p__Actinobacteria|c__Coriobacteriia	-0.357878	0.128076	0.0321105
k__Bacteria|p__Actinobacteria|c__Coriobacteriia|o__Coriobacteriales	-0.357878	0.128076	0.0321105
k__Bacteria|p__Actinobacteria|c__Coriobacteriia|o__Coriobacteriales|f__Coriobacteriaceae	-0.357878	0.128076	0.0321105
k__Bacteria|p__Tenericutes|c__Mollicutes|o__RF39	0.349994	0.122496	0.0363893
k__Bacteria|p__Tenericutes|c__Mollicutes|o__RF39|f__	0.349994	0.122496	0.0363893
k__Bacteria|p__Tenericutes|c__Mollicutes|o__RF39|f__|g__	0.349994	0.122496	0.0363893
k__Bacteria|p__Tenericutes	0.338559	0.114622	0.0434093
k__Bacteria|p__Tenericutes|c__Mollicutes	0.338559	0.114622	0.0434093

### Sheet: 7 Sex effects
Clade	Group	LDA-ES	P value
k__Bacteria.p__Verrucomicrobia.c__Verrucomicrobiae.o__Verrucomicrobiales.f__Verrucomicrobiaceae	M	3.88007	0.0220893
k__Bacteria.p__Verrucomicrobia.c__Verrucomicrobiae	M	3.88007	0.0220893
k__Bacteria.p__Verrucomicrobia.c__Verrucomicrobiae.o__Verrucomicrobiales.f__Verrucomicrobiaceae.g__Akkermansia	M	3.88007	0.0220893
k__Bacteria.p__Verrucomicrobia.c__Verrucomicrobiae.o__Verrucomicrobiales	M	3.88007	0.0220893
k__Bacteria.p__Verrucomicrobia	M	3.88007	0.0220893
k__Bacteria.p__Firmicutes.c__Clostridia.o__Clostridiales.f__Lachnospiraceae.g___Ruminococcus_	M	2.78658	0.0302286
k__Bacteria.p__Firmicutes.c__Bacilli.o__Lactobacillales.f__Aerococcaceae.g__	M	2.4352	0.000450111
k__Bacteria.p__Firmicutes.c__Bacilli.o__Lactobacillales.f__Aerococcaceae	M	2.43501	0.00594982
k__Bacteria.p__Firmicutes.c__Clostridia.o__Clostridiales.f__Lachnospiraceae.g__Coprococcus	M	2.04148	0.0105679
k__Bacteria.p__Firmicutes.c__Clostridia	F	3.99499	0.011331
k__Bacteria.p__Firmicutes.c__Clostridia.o__Clostridiales	F	3.99498	0.011331
k__Bacteria.p__Firmicutes.c__Clostridia.o__Clostridiales.f__Clostridiaceae.g__	F	3.66209	0.0159274
k__Bacteria.p__Firmicutes.c__Clostridia.o__Clostridiales.f__Clostridiaceae	F	3.59784	0.0235447
k__Bacteria.p__Firmicutes.c__Clostridia.o__.f__	F	2.92487	0.049856
k__Bacteria.p__Firmicutes.c__Clostridia.o__.f__.g__	F	2.92485	0.049856
k__Bacteria.p__Firmicutes.c__Clostridia.o__	F	2.92479	0.049856
k__Bacteria.p__Actinobacteria.c__Actinobacteria.o__Actinomycetales.f__Corynebacteriaceae.g__Corynebacterium	F	2.29861	0.0262554
k__Bacteria.p__Actinobacteria.c__Actinobacteria.o__Actinomycetales.f__Corynebacteriaceae	F	2.29852	0.0262554

### Sheet: 8 Imputed metagenomes PiCRUST
KEGG pathway	Pearson R	P value
beta-Lactam resistance	-0.78	0.002749
Penicillin and cephalosporin biosynthesis	-0.78	0.000581
1,1,1-Trichloro-2,2-bis(4-chlorophenyl)ethane (DDT) degradation	-0.77	0.00792
Glycosphingolipid biosynthesis - ganglio series	-0.75	0.000604
Lipopolysaccharide biosynthesis	-0.73	0.000514
Meiosis - yeast	-0.73	0.00043
Fatty acid elongation in mitochondria	-0.73	0.000438
Proximal tubule bicarbonate reclamation	-0.73	0.000321
Caffeine metabolism	-0.73	0.000438
Fluorobenzoate degradation	-0.73	0.00044
Circadian rhythm - plant	-0.73	0.000439
Steroid biosynthesis	-0.73	0.000439
Ubiquitin system	-0.72	0.000482
Stilbenoid, diarylheptanoid and gingerol biosynthesis	-0.72	0.000487
Carotenoid biosynthesis	-0.72	0.00049
Apoptosis	-0.71	0.000252
Steroid hormone biosynthesis	-0.71	0.000577
Ubiquinone and other terpenoid-quinone biosynthesis	-0.7	0.001771
Butirosin and neomycin biosynthesis	-0.68	0.003137
African trypanosomiasis	-0.68	0.001328
Biotin metabolism	-0.68	0.004351
Folate biosynthesis	-0.68	0.003129
Glycosaminoglycan degradation	-0.68	0.001212
Membrane and intracellular structural molecules	-0.68	0.002019
Lipopolysaccharide biosynthesis proteins	-0.67	0.001845
N-Glycan biosynthesis	-0.67	0.001195
Phosphatidylinositol signaling system	-0.67	0.00403
Pores ion channels	-0.66	0.002201
Sulfur metabolism	-0.66	0.002504
Sulfur metabolism	-0.65	0.005709
Biosynthesis of unsaturated fatty acids	-0.65	0.001746
Chlorocyclohexane and chlorobenzene degradation	-0.65	0.001459
Geraniol degradation	-0.64	0.002071
Inorganic ion transport and metabolism	-0.64	0.003939
Isoquinoline alkaloid biosynthesis	-0.63	0.004092
Cell motility and secretion	-0.62	0.004677
Atrazine degradation	-0.62	0.001399
Protein processing in endoplasmic reticulum	-0.61	0.007601
Caprolactam degradation	-0.57	0.008331
Flavonoid biosynthesis	-0.56	0.003449
Lipoic acid metabolism	-0.54	0.006611
Lysosome	-0.54	0.008336
Carbohydrate digestion and absorption	-0.46	0.009028
Primary immunodeficiency	0.56	0.003987
Basal transcription factors	0.61	0.004098
Mineral absorption	0.66	0.003021
Flavone and flavonol biosynthesis	0.72	0.00496
D-Arginine and D-ornithine metabolism	0.73	0.006497
